# *De novo* assembly of the black flounder genome. Why do pleuronectiformes have such a small genome size?

**DOI:** 10.1101/2023.03.27.534153

**Authors:** Fernando Villarreal, Germán F. Burguener, Ezequiel J. Sosa, Nicolas Stocchi, Gustavo M. Somoza, Adrián Turjanski, Andrés Blanco, Jordi Viñas, Alejandro S. Mechaly

## Abstract

Black flounder (*Paralichthys orbignyanus*) is an economically important marine fish with aquaculture potential in Argentina due to its market value. In this study, we sequenced the whole genome using an Illumina sequencing technology. We started with two independent libraries (from one female and one pool of females; each with 150 bp paired-end reads, a mean insert length of 350 bp, and >35 X-fold coverage). Each library was assembled separately using SOAPdenovo2 and the resulting contigs were scaffolded with SSPACE3 before gaps were filled with GapCloser. In vertebrates, including teleosts, the number of transposable elements (TEs) is related to genome size, but it remains unclear whether the size of introns and exons also plays a role. Therefore, the main objective of the present study was to test whether the small genome size of Pleuronectiformes is related to the size of their introns and exons. The assemblies resulted in a genome size of ∼538 Mbp (41.35% GC content, 0.11% undetermined bases). Analysis of the assemblies at the core genes level (subset of the 458 universally expressed KOG families) revealed that more than 98% of core genes are present, with more than 78% of them having more than 50% coverage. This indicates a fairly complete and accurate genome at the coding sequence level. Prediction of genes based on statistical predictors (geneid) and sequence-based predictors (Exonerate, using a closely related species, *Paralichthys olivaceus*, as a reference) was performed. This revealed 25,231 protein-coding genes, 445 tRNAs, 3 rRNAs, and more than 1,500 non-coding RNAs of other types (including a complete set of spliceosomes and several types of snoRNA and miRNA). As a result, this study concluded that the reduced genome size of flounders is related to a reduction in transcript size, mainly through a reduction in exon number, but also through a reduction in large introns. Thus, both components seem to be involved in the strategy of genome reduction in Pleuronectiformes.
