## Supplementary Tables for "*De novo* assembly of the black flounder genome. Why do pleuronectiformes have such a small genome size?"

### Sheet: Ss1_genomes
Order	Species	Code	Genome version	Mb
Anabantiformes	Anabas testudineus	Anates	fAnaTes1.2	555.641
	Mastacembelus armatus	Masarm	fMasArm1.2	591.952
	Betta splendens	Betspl	fBetSpl5.2	441.372
Carangiformes	Seriola dumerili	Serdum	Sdu_1.0	677.686
	Seriola lalandi dorsalis	Serlal	Sedor1	732.51
	Echeneis naucrates	Echnau	fEcheNa1.1	544.213
Cichliformes	Astatotilapia calliptera	Astcal	fAstCal1.2	880.429
	Oreochromis niloticus	Orenil	O_niloticus_UMD_NMBU	1005.68
	Pundamilia nyererei	Punnye	PunNye1.0	830.133
Cypriniformes	Cyprinus carpio	Cypcar	Cypcar_WagV4.0	1460.37
	Danio rerio	Danrer	GRCz11	1373.47
	Sinocyclocheilus rhinocerous	Sinrhi	SAMN03320098_v1.1	1655.79
Cyprinodontiformes	Fundulus heteroclitus	Funhet	Fundulus_heteroclitus-3.0.2	1021.9
	Kryptolebias marmoratus	Krymar	ASM164957v1	680.367
	Poecilia formosa	Poefor	PoeFor_5.1.2	748.923
Perciformes	Cyclopterus lumpus	Cyclum	fCycLum1.pri	572.886
	Gasterosteus aculeatus	Gasacu	BROADS1	461.533
	Sander lucioperca	Sanluc	SLUC_FBN_1	900.478
Pleuronectiformes	Paralychtis orbygnanus female	Parorb	this work	538.587
	Scophthalmus maximus	Scomax	ASM1334776v1	556.697
	Cynoglossus semilaevis	Cynsem	Cse_v1.0	470.199
Salmoniformes	Oncorhynchus mykiss	Oncmyk	USDA_OmykA_1.1	2341.67
	Hucho hucho	Huchuc	ASM331708v1	2487.55
	Salmo trutta	Saltru	fSalTru1.1	2371.88
Tetraodontiformes /Labriformes	Labrus bergylta	Labber	BallGen_V1	805.481
	Takifugu rubripes	Takrub	fTakRub1.2	384.11
	Tetraodon nigroviridis	Tetnig	TETRAODON8	358.618
Supplementary Table S1
Genomes used in the comparative analysis. Versions and size in Mb according to ENSEMBL database.

### Sheet: Ss2_genes
						Quantile nth
Order	Species	count	Average	StDev	SEM	1	5	10	20	25	30	40	50	60	75	80	90	95	99	IQR
Anabantiformes	Anates	25164	14717.7	24119.3	152.046	131	1085	1836.9	3143.8	3732.75	4315	5528	7034.5	9171	14941	18611.2	33833.5	53968.5	126592	11208.2
	Masarm	24257	15708.7	25290.4	162.382	109	971	1778	3291	3966	4609	6007	7729	10013	16602	20424.8	36474	57684.3	127884	12636
	Betspl	26727	15124.1	26353.5	161.199	118	1028	1551	2584	3136	3690	4899	6491	8633	14739	18557	35795.2	60250.2	136373	11603
Carangiformes	Serdum	23845	17446.4	29158.7	188.829	116	1061.65	1960	3514	4207	4901.9	6345.2	8158.5	10733.6	17858.8	22104	40274.9	65332.9	145339	13651.8
	Serlal	25687	15020.5	25317.1	157.964	83	467	1151	2698.6	3480.25	4191	5632	7233	9481	15291.8	18993	34675.3	56509	129357	11811.5
	Echnau	22907	17299.3	28174.7	186.155	189.75	1190	1949	3373	4071	4791	6367	8381	11020	17984.2	22191	39866.5	64209.2	146552	13913.2
Cichliformes	Astcal	28001	20831.9	35586.6	212.667	72	1016	1690.9	3357	4189.75	4981.7	6709	8932	12165.4	21080	26620.6	50697.8	83149	182784	16890.2
	Orenil	33437	25032.3	41935.4	229.333	70	1016	1627	3308	4298	5365	7724	10631	14663.4	25899.5	33022.2	61258	102472	213315	21601.5
	Punnye	24272	15284.1	25590.3	164.256	66	812.15	1520.3	2946	3614	4276.9	5658	7289.5	9605	15638.5	19274.8	34997	56360	130580	12024.5
Cypriniformes	Cypcar	51883	22334.4	33878	148.732	334.7	1225.5	1974	3772	4758	5795	8078	10968	14762	24823.5	30870	54071	83185	171443	20065.5
	Danrer	32057	25738.6	46107.1	257.517	97	140	1025	2611	3443	4450	6810	9980.5	14515.8	27161.5	34613	65963.7	104540	226504	23718.5
	Sinrhi	47761	19480.2	29305.8	134.096	115	746	1447	3061	4066	5163.7	7514	10197.5	13684	22049.8	26821.4	46327	70205	147509	17983.8
Cyprinodontiformes	Funhet	23469	22724.2	34933.6	228.032	165.92	1198	2351.6	4379.2	5301	6354.8	8554.4	11204	14937	24593	30227	53967.8	83973	179024	19292
	Krymar	22314	19650.8	32409	216.959	140	1154	2065	3666.4	4368	5100	6676	8706	11769	20319	25608.2	47238.6	76013.6	164257	15951
	Poefor	24354	17337.5	27225.3	174.456	93	782	1469	3133	3946	4782.8	6511	8692	11555.6	18779	23372	40743.2	63508.2	139824	14833
Perciformes	Cyclum	23152	15429.8	23270.9	152.939	118	1004.65	1748	3160	3912.25	4684	6213.2	8123	10635.6	17271.2	20643	35420.3	54164.2	116718	13359
	Gasacu	22456	8299.41	13694	91.3825	82	179	939	1695.8	2094	2528	3363	4338	5540.4	8824	10686.8	18365.6	29209.6	67256.1	6730
	Sanluc	49270	19794.4	30304	136.524	118	1084	1871	3641	4588	5502	7540	10084	13379	21960	26986	46754	71095	154677	17372
Pleuronectiformes	Parorb	21531	5039.15	5838.94	39.7926	155	306.25	529	1037	1311	1600	2275	3134	4189	6611	7768	11759.5	16273.5	28151.2	5300
	Scomax	21447	18420.9	29725.2	202.975	136	1388	2460	4100	4830.5	5534	7102	9072	11841	19137	23766.8	42547	67313	143444	14306.5
	Cynsem	21811	15251.3	25982.4	175.931	147.68	1065	1915.4	3317.8	3947	4600	5878	7412	9465	15348.5	18947.4	34153.8	55773	127694	11401.5
Salmoniformes	Oncmyk	179792	47261	64656.9	152.486	1045	3169.9	5385.8	9397.6	11519	13790.4	18945	25535	34416	56540.5	68537	112750	164854	306221	45021.5
	Huchuc	118131	16964.8	27598	80.2964	95	642.25	1218	2420	3160	3947.5	5698	7863	10884	18674.8	23312	41218	64635.5	135222	15514.8
	Saltru	51256	34973.5	53701.3	237.199	116	605	1626	4232	5783.75	7473	11407	16214	22748	40091.8	49779	89924	136523	265620	34308
Tetraodontiformes /Labriformes	Labber	29087	14668.9	25092	147.125	107	338	1331	2847.2	3568	4250.3	5594	7185	9381	15041	18478	33514.1	52730.4	126211	11473
	Takrub	24406	15225.7	26800.2	171.549	118	1017	1543	2597	3125	3686	4869	6422	8668.4	14860.2	18656	35710	60882.6	142589	11735.2
	Tetnig	14075	7289.83	12532.2	105.634	83	702.15	1079	1658.6	1951.5	2253.9	2886	3686	4822.6	7925	9850.4	16347.8	25076.1	52342.4	5973.5
Supplementary Table S2
Results of Gene size distribution in 27 fish genomes. For each column, maximum and minimum value is shown in purple and yellow shades, respectively.

### Sheet: Ss3_transcripts
					Quantile nth
Order	Species	count	Average	StDev	SEM	1	5	10	20	25	30	40	50	60	75	80	90	95	99	IQR
Anabantiformes	Anates	37140	2524.22	2047.5	10.6244	131	361	535	852	990	1127	1481	1914	2459	3563	4061	5422.1	6489.05	8838.22	2573
	Masarm	37087	2737.6	2148.93	11.1586	109	321	528	926	1072	1249	1656	2172	2781	3947.5	4461.8	5715.4	6708.4	9291.56	2875.5
	Betspl	62753	2333.35	1720.99	6.87009	118	411.6	669	1060	1211	1352	1634	1949	2319	3005	3336	4384	5451	8467.88	1794
Carangiformes	Serdum	33754	2540.78	2013.36	10.9587	114.53	352	561	905	1052	1207	1552	1991	2505	3521	3986.4	5316.7	6438	8922.23	2469
	Serlal	34514	2389.06	2074.35	11.1657	83	252	397	713	879	1025	1349	1759	2293	3391	3897.4	5284.7	6334	8947.22	2512
	Echnau	56376	2485.69	1764.28	7.43054	172.75	463	736	1136	1306	1461	1770	2113	2490	3220	3554	4652.5	5756.25	8359	1914
Cichliformes	Astcal	42580	2677.28	2165.69	10.4953	72	338	537	909	1051	1226.7	1589	2058	2620	3816	4346	5699.1	6774	9388.47	2765
	Orenil	82099	2340.32	1721.99	6.00983	70	430	693	1070	1219	1363	1641	1942	2303	3023	3360	4397	5468	8346.04	1804
	Punnye	32924	2062.93	1840.7	10.1444	66	295.15	439	699.6	817	936	1176	1467	1851.8	2770	3184.4	4514.7	5679.4	8456	1953
Cypriniformes	Cypcar	1318711	2449.34	1752.64	1.52622	215	529	774	1135	1285	1433	1728	2046	2416	3135	3473	4564	5648.5	8644.3	1850
	Danrer	59290	1957.14	2017.83	8.28693	97	134	401	635	732	802	994	1342	1727	2553	2978	4361	5767	8797.99	1821
	Sinrhi	1027601	2001.21	1578.64	1.55729	115	322	513.9	844	983	1107	1352	1609	1934	2582	2889	3886	4973	7607.41	1599
Cyprinodontiformes	Funhet	35597	2576.27	1979.14	10.4899	149	355	542	900	1054	1222	1587	2053	2588.6	3655	4136	5396	6356.4	8617.4	2601
	Krymar	30573	2757.41	2129.68	12.18	138	384	605	991	1161	1351	1745	2222	2761	3854	4343	5610	6757	9667.56	2693
	Poefor	31637	2799.74	2153.75	12.1087	93	440	705	1087	1281	1474.8	1866	2318	2815	3845	4279	5519	6586.2	9327.64	2564
Perciformes	Cyclum	52794	2269.6	1657.34	7.21306	118	397	633	1009	1163	1310	1591	1901	2270	2952	3274	4273	5310	8009	1789
	Gasacu	29245	1558.66	1399.29	8.18242	82	176	495.4	756	830	883	1056	1272	1484	1897	2109.2	2836.6	3654	6600.16	1067
	Sanluc	1158811	2351.72	1707.06	1.58578	118	420	665	1054	1218	1370	1660	1980	2347	3051	3376	4404	5503	8361.4	1833
Pleuronectiformes	Parorb	24826	974.09	872.123	5.53508	146	216	271	370	424.25	478	594	729.5	894	1229.75	1389	1927	2523.75	4233	805.5
	Scomax	35543	3124.6	2287.24	12.1321	136	426	690	1148	1361	1581	2065	2615	3260	4441	4934	6187.8	7301.9	9896.32	3080
	Cynsem	34435	2734.24	2114.93	11.3971	140	355	565	944	1102	1278	1665	2144	2727	3968.5	4471.2	5705.6	6728.3	9179.64	2866.5
Salmoniformes	Oncmyk	1141791	2323.67	1838.15	1.72023	130	443	717	1039	1188	1333	1613	1914	2274	2976	3305	4349	5477	8417.22	1788
	Huchuc	1820461	2143.61	1738.09	1.2882	94	302	483	798	944	1078	1356	1682	2078	2861	3233	4414.5	5519	8008.55	1917
	Saltru	1246801	2658.91	1955.49	1.75128	116	293.95	674	1184	1376	1556	1903	2263	2669	3473	3859	5023	6174	9209.21	2097
Tetraodontiformes /Labriformes	Labber	40572	2272.84	1937.03	9.61666	107	220	371	674	834.75	982	1294	1667	2183	3254.25	3734	5095.9	6105	8238.29	2419.5
	Takrub	55740	2362.01	1734.5	7.34669	118	418	665	1072	1229	1378	1669	1975	2339	3056	3395	4420	5531.05	8279	1827
	Tetnig	16704	1756.72	1510.47	11.687	82	381.15	553	789	893	986	1159	1368	1584	2142.25	2405	3332.7	4410.55	7691.4	1249.25
Supplementary Table S3
Results of Transcript size distribution in 27 fish genomes. For each column, maximum and minimum value is shown in purple and yellow shades, respectively.

### Sheet: Ss4_exons
						Quantile nth
Order	Species	count	Average	StDev	SEM	1	5	10	20	25	30	40	50	60	75	80	90	95	99	IQR
Anabantiformes	Anates	379922	246.76	498.24	0.808335	16	44	61	82	90	98	114	131	149	188	210	358	825	2973	98
	Masarm	387989	261.681	550.297	0.88346	18	46	62	82	91	99	114	131	149	188	210	377	904	3321	97
	Betspl	787574	185.918	289.697	0.326436	14	41	59	80	88	96	111	126	143	176	193	272	532	1481	88
Carangiformes	Serdum	355127	241.495	475.71	0.798271	17	45	62	82	91	99	115	131	149	188	209	360	792	2807	97
	Serlal	335499	245.771	512.924	0.885538	15	44	61	81	90	98	114	130	148	186	207	340	782	3134	96
	Echnau	767788	182.516	270.352	0.308538	13	42	61	81	90	97	112	127	143	176	192	266	488	1427.13	86
Cichliformes	Astcal	431316	264.304	575.517	0.876316	16	44	60	81	89	98	113	130	148	188	211	380	890	3557	99
	Orenil	1011088	190.03	304.256	0.302583	14	42	60	81	89	97	112	127	144	178	196	280	519	1601	89
	Punnye	309201	219.663	424.463	0.763343	14	41	59	81	89	98	113	129	147	184	203	308	632	2454	95
Cypriniformes	Cypcar	1704364	189.512	283.095	0.216846	14	42	60	80	89	97	112	127	144	179	197	292	577	1443.37	90
	Danrer	481052	241.219	481.907	0.694812	19.51	44	59	80	89	97	114	130	150	193	220	402	767	2570	104
	Sinrhi	1227124	167.582	248.755	0.224557	12	39	58	79	87	95	109	124	140	171	185	240	362	1241	84
Cyprinodontiformes	Funhet	350432	261.698	530.422	0.896025	17	45	62	82	91	99	115	132	151	193	218	413	922	3179.69	102
	Krymar	332187	253.78	517.635	0.898115	18	46	62	82	91	99	114	131	149	188	210	374	882	3077	97
	Poefor	344730	256.941	519.655	0.885066	11	34	53	77	86	95	112	129	148	191	218	423	928	3077	105
Perciformes	Cyclum	677800	176.78	251.138	0.305043	13	41	60	80	89	97	111	126	142	175	191	258	452	1300	86
	Gasacu	289927	157.222	175.471	0.325882	11	33	51	73	82	90	106	121	138	171	188	258	413	830.74	89
	Sanluc	1512434	180.186	258.473	0.210173	13	42	61	81	89	97	112	127	143	176	192	265	475	1355	87
Pleuronectiformes	Parorb	148538	166.411	196.289	0.509304	12	31	50	74	84	93	110	127	144	179	196	267	428	1044	95
	Scomax	411272	270.034	581.709	0.90707	20	47	62	82	91	98	114	130	148	188	210	386	944	3586	97
	Cynsem	370048	254.436	552.859	0.908836	16	44	60	80	89	97	113	129	146	184	204	344	823	3492	95
Salmoniformes	Oncmyk	1349412	198.621	311.453	0.268115	13	41	59	81	90	98	114	130	148	185	204	310	604	1571	95
	Huchuc	1858867	209.932	375.632	0.275511	6	29	53	77	86	95	111	127	145	184	204	328	672	1989	98
	Saltru	1576611	210.269	352.035	0.280365	14	44	62	83	92	100	115	130	148	185	204	320	671	1852	93
Tetraodontiformes /Labriformes	Labber	380274	242.493	497.826	0.80729	14	41	59	80	89	97	112	128	147	186	208	348	782	3034	97
	Takrub	684292	192.401	297.886	0.360105	14	42	59	80	89	97	112	127	144	179	197	290	578	1560	90
	Tetnig	200983	146.003	152.915	0.34109	12	33	50	71	80	88	103	119	135	166	180	230	321	784	86
Supplementary Table S4
Results of Exon size distribution in 27 fish genomes. For each column, maximum and minimum value is shown in purple and yellow shades, respectively.

### Sheet: Ss5_introns
						Quantile nth
Order	Species	count	Average	StDev	SEM	1	5	10	20	25	30	40	50	60	75	80	90	95	99	IQR
Anabantiformes	Anates	335344	1267.11	4747.94	8.19898	49	84	91	109	122	140	197	292	447	896	1185	2516	4474	16508	774
	Masarm	342985	1313.13	4395.42	7.50521	61	85	94	116	132	154	220	322	481	938	1250	2690	4818	17041	806
	Betspl	710206	1064.39	5018.22	5.95467	48	76	81	91	97	105	132	186	284	601	789	1709	3594	15315	504
Carangiformes	Serdum	313619	1500.74	4888.73	8.72961	52	87	96	121	139	166	252	399	612	1144	1469	2984	5268.1	19624	1005
	Serlal	295310	1396.18	4493.2	8.2683	49	86	96	118	135	160	242	380	587	1104	1414	2836	4898	17486.9	969
	Echnau	697967	1127.63	4744.61	5.67915	46	81	88	105	116	132	188	279	422	778	984	2012	3874	14377	662
Cichliformes	Astcal	380272	1898.57	6407.88	10.3912	58	82	90	107	121	144	230	392	660	1417	1840	3727	6937	27273	1296
	Orenil	909031	1934.06	7965.65	8.35472	48	82	89	106	119	139	215	357	586	1213	1595	3312	6699	28577.9	1094
	Punnye	271974	1535.2	4724.23	9.05874	43	81	88	105	117	136	213	361	609	1304	1693	3245	5413.35	19572.3	1187
Cypriniformes	Cypcar	1536722	1593.24	5279.5	4.25888	49	80	87	104	118	140	226	396	657	1200	1520	3077	5963	21204	1082
	Danrer	402613	3195.81	9458.92	14.9072	72	82	89	116	155	235	574	1139	1733	2757	3321	6157.8	11471.2	40236.9	2602
	Sinrhi	1115451	1580.24	4688.79	4.43951	43	80	87	103	116	137	226	419	721	1361	1735	3395	5886	19148	1245
Cyprinodontiformes	Funhet	306549	2186.32	6313.15	11.4024	52	79	86	99	111	131	244	568	1065	1983	2477	4499	8053	27881	1872
	Krymar	294265	1631.32	5193.67	9.57425	61	79	85	99	111	129	207	372	649	1316	1687	3386	6100	21020.7	1205
	Poefor	303492	1384.84	4547.04	8.25382	31	73	81	93	103	118	194	362	613	1092	1356	2636	5002	18211.1	989
Perciformes	Cyclum	614003	1081.31	3521.76	4.49443	43	82	90	108	121	139	206	318	482	851	1060	2126	3991	13213	730
	Gasacu	253830	729.975	2353.66	4.67167	25	74	84	96	105	116	152	217	323	603	768	1455	2597.55	8378	498
	Sanluc	1369011	1402.11	4564.76	3.90135	43	84	94	117	135	163	257	410	617	1110	1421	2769	5027	17383.7	975
Pleuronectiformes	Parorb	121951	850.166	1397.06	4.00057	71	84	92	117	138	167	250	362	522	921	1145	2056	3300	7310.5	783
	Scomax	375742	1446.94	4717.03	7.69527	73	87	95	115	129	151	230	367	564	1061	1369	2855	5331	19470.4	932
	Cynsem	328264	1218.68	4276.48	7.46406	57	80	86	97	106	119	172	276	434	841	1108	2414	4482	16966	735
Salmoniformes	Oncmyk	17780	3479.51	10274.2	77.0515	32	43	69	109	127	151	224	354	697.4	2284.25	3385	8342	16197.9	48795.6	2157.25
	Huchuc	1635410	1542.47	5103.93	3.99108	3	61	85	110	128	153	223	323	494	1051	1460	3289	6190	20609.9	923
	Saltru	1451957	2774.9	9270.82	7.69381	46	93	112	155	184	215	292	442	738	1830	2538	5791	11354	40205	1646
Tetraodontiformes /Labriformes	Labber	333161	1424.66	4439.92	7.69216	40	83	91	111	127	151	242	405	644	1204	1516	2928	4907	17425.8	1077
	Takrub	628567	1140.76	5754.68	7.25847	49	73	78	87	93	101	130	192	309	651	848	1823	3712	15654	558
	Tetnig	184327	501.419	2415.04	5.6251	5	50	70	79	82	86	98	121	169	368	497	1046	1941	6002.22	286
Supplementary Table S5
Results of Intron size distribution in 27 fish genomes. For each column, maximum and minimum value is shown in purple and yellow shades, respectively.
